# Dissecting the contributions of tumor heterogeneity on metastasis at single-cell resolution

**DOI:** 10.1101/2022.08.04.502697

**Authors:** Juliane Winkler, Weilun Tan, Catherine M. M. Diadhiou, Christopher S. McGinnis, Aamna Abbasi, Saad Hasnain, Sophia Durney, Elena Atamaniuc, Daphne Superville, Leena Awni, Joyce V. Lee, Johanna H. Hinrichs, Marco Y. Hein, Michael Borja, Angela Detweiler, Su-Yang Liu, Ankitha Nanjaraj, Vaishnavi Sitarama, Hope S. Rugo, Norma Neff, Zev J. Gartner, Angela Oliveira Pisco, Andrei Goga, Spyros Darmanis, Zena Werb

**Affiliations:** Department of Anatomy, University of California, San Francisco, San Francisco CA 94143, USA; Department of Cell and Tissue Biology, University of California, San Francisco, San Francisco CA 94143, USA; Chan Zuckerberg Biohub, San Francisco CA 94143, USA; Department of Pharmaceutical Chemistry, University of California, San Francisco San Francisco CA 94143, USA; Institute of Internal Medicine D, Medical Cell Biology, University Hospital Münster, Münster, Germany; Department of Medicine, University of California, San Francisco, San Francisco CA 94143, USA; Chan Zuckerberg Biohub Investigator, San Francisco CA 94143, USA; Genentech Inc., South San Francisco, CA 94080, USA

## Abstract

Metastasis is the leading cause of cancer-related deaths, but metastasis research is challenged by limited access to patient material and a lack of experimental models that appropriately recapitulate tumor heterogeneity. Here, we analyzed single-cell transcriptomes of matched primary tumor and metastasis from patient-derived xenograft models of breast cancer, demonstrating that primary tumor and metastatic cells show profound transcriptional differences across heterogeneous tumors. While primary tumor cells upregulated several metabolic genes, metastatic cells displayed a motility phenotype in micrometastatic lesions and increased stress response signaling during metastatic progression. Additionally, we identified gene signatures that are associated with the metastatic potential and correlated with patient outcomes. Poorly metastatic primary tumors showed increased immune-regulatory control that may prevent metastasis, whereas highly metastatic primary tumors upregulated markers of epithelial-mesenchymal transition (EMT). We found that intra-tumor heterogeneity is dominated by epithelial-mesenchymal plasticity (EMP) which presented as a dynamic continuum with intermediate cell states that were characterized by novel, specific markers. These intermediate EMP markers correlated with worse patient outcomes and could serve as potential new therapeutic targets to block metastatic development.
