## Supplementary Table 1 for "Dissecting the contributions of tumor heterogeneity on metastasis at single-cell resolution"

### Sheet: Sheet1
PDX model	PDX original nomenclature	ER	PR	HER2	PAM50 classification (PDX)	PAM50 classification (MULTI-Seq pseudo-bulk)	PAM50 classification (Smart-Seq2 pseudo-bulk)	Metastatic potential of PDX	Systemic treatment (up to time of sample collection)	Clinical metastasis (patient)	Tumor source	Treatment stautus of sample	BRCA status	patient age at sampling	Patient ethancy	reference
HCI002	HCI-002	neg ¹ ²	neg ¹ ²	neg ¹ ²	basal ¹ ²	basal	NA	low	treatment naive	LN	PT	pre				1 DeRose et al. 2011, 2 Bruna et al. 2016
J55454	J55454	neg⁴	neg⁴	neg⁴	NA	basal	normal-like	low	neoadjuvant chemotherapy⁴	LN⁴	PT	post	NA	63	White
H5471	BCM-5471	neg³	neg³	neg³	basal³	NA	basal	low	response to Docetaxel and gamma secretase inhibitor	LN	PT	post			Hispanic	3 Zhang et al. 2013
HCI005	HCI-005	pos²	pos²	pos¹, neg²	luminal B¹ ²	luminal A	luminal B	low	doxorubicin; cyclophosphamide; tamoxifen; letrazole; zolendronic acid; fulvestrant; capecitabine; trastuzumab; vinorebline	Lung, bone	Pleural Effusion	post				1 DeRose et al. 2011
H3204	BCM-3204	neg³	neg³	neg³	basal³	NA	basal	low	treatment naive, showed later resistance to doxorubicin (Adriamycin) and cyclophosphamide (Cytoxan)	-	PT	pre			Caucasian	3 Zhang et al. 2013
H4272	BCM-4272	neg³	neg³	neg³	basal³	basal	basal	low	treatment naive, showed later response to Docetaxel and gamma secretase inhibitor	LN	PT	pre			Hispanic	3 Zhang et al. 2013
HCI009	HCI-009	neg ¹ ²	neg ¹ ²	neg ¹ ²	luminal B¹ ²	NA	luminal B	intermediate	cyclophosphamide; methotrexate; 5-fluorouracil; tamoxifen; anastrozole; paclitaxel; zolendronic acid;fulvestrant	LN, bone, pancreas, peritoneum	Ascites	post				1 DeRose et al. 2011, 2 Bruna et al. 2016
HCI011	HCI-011	pos²	pos¹, neg/pos²	neg ¹ ²	luminal B¹ ²	luminal B	luminal B	intermediate	doxorubicin; cyclophosphamide; paclitaxel; fulvestrant	LN, pleura	Pleural Effusion	post				1 DeRose et al. 2011, 2 Bruna et al. 2016
HCI001	HCI-001	neg ¹ ²	neg ¹ ²	neg ¹ ²	basal ¹ ²	basal	basal	intermediate	treatment naive	Lung	PT	pre				1 DeRose et al. 2011, 2 Bruna et al. 2016
H5097	BCM-5097	pos³	pos³	neg³	basal³	luminal B	luminal B	high	response to Docetaxel	LN	PT	post	BRCA2		Caucasian
J2036	J2036	neg⁴	neg⁴	neg⁴	NA	basal	basal	high	NA	LN⁴	PT	NA	NA			3 Zhang et al. 2013
J53353	J53353	neg⁴	neg⁴	neg⁴	NA	basal	basal	high	neoadjuvant chemotherapy⁴	LN⁴	PT	post	NA	60	White
HCI010	HCI-010	neg²	neg¹, neg/pos²	neg²	basal ¹ ²	basal	basal	high	cyclophosphamide; doxorubicin; paclitaxel; liposomal doxorubicin; zolendronic acid; doxetaxel	Lung	Pleural Effusion	post	BRCA1			1 DeRose et al. 2011, 2 Bruna et al. 2016
1 DeRose et al. 2011
2 Bruna et al. 2016
3 Zhang et al. 2013
⁴ CTHN patology report
Abbreviations:
PT: primary tumor; LN: lymph node
