## Supplementary Table 3 for "Dissecting the contributions of tumor heterogeneity on metastasis at single-cell resolution"

### Sheet: Sheet1
low_metpot_group_met_genes_overlap	moderate_metpot_group_met_genes_overlap	high_metpot_group_met_genes_overlap	low_metpot_group_tumor_genes_overlap	moderate_metpot_group_tumor_genes_overlap	high_metpot_group_tumor_genes_overlap
MYO1C	CAPN1	ACTBP2	SELENOM	CLDN4	SEC31A
MGAT4B	WDR1	MTND1P23	KRT8	H3F3B	PPP1R1B
TCP1	TKT	AP000763.2	DHRS3	JMJD6	SELENOW
CAPN2	AQP3	KRT8	MALAT1	AC023157.3	FOS
SERF2	EFEMP1	MTND4P12	PSAP	PGK1	LRPAP1
MTPN	PSAP	HSPB1	FOS	RHOB	MAGED2
TNFRSF12A	ITGB4	KRT23	UBC	ARGLU1	SRSF5
PERP	AP2S1	NOP16	DDIT4	MAD2L1	OSR2
DYNLT1	SLC35A4	HMGN2	ADM	ZFAS1	BMPR1B
HTATIP2	FXYD5	CCN1	SCPEP1	DDIT4	NANS
HTATSF1	DDOST	DNAJA1	HAPLN3	RPL13	PRDX4
PEA15	FLII	ANXA2	GAPDH	GABPB1-AS1	UBE2T
CLIC1	CSRP1	C1orf43	MIA	ANKRD37	STAC2
TUBA1A	S100A14	CKB	GAPDHP1	CLDN3	ALDH9A1
PSMD2	PDIA6	HSPA6	ANXA8L1	KLHL21	IFITM3
UBE2J1	ANXA3	SPINT1	MT-TP	ISG15	NDUFA4L2
RNF7	YKT6	LAD1	TMEM45A	GADD45B	PPIB
FLII	MYL6	KRT16	PCMTD1	RC3H1	TRAM1
S100A14	GARS	AHCY	PDIA3	RBX1	VIM
TMSB4X	CLU	HIST1H2AC	PPT1	SPTAN1	APP
UBE2C	WDR34	C19orf25	DUSP1	HNRNPA2B1	DNAJB9
PFN1	GHITM	RPL7P23	EIF3L	CCNL1	GPX4
GGCT	ACOT7	ANXA2P2	PRELP	MAP1LC3B	C1S
ATP5F1E	CFL1	GSN	MTCO2P12	MARCKS	TMEM14B
KLK6	PLP2	AQP3	GAPDHP65	HIST1H1C	BNIP3
MYL6	KRT86	DRG1	GRN	NFKBIA	PGM1
ANXA3	ACTB	MT-RNR1	ALDOA	NDRG1	H2AFJ
PMAIP1	PPT1	MTCYBP18	VIM	IER5	PMEPA1
TUBB4B	ANXA2	MTRNR2L2	TMUB2	SUN1	H2AFZ
EIF4G1	EZR	POTEKP	PRCP	RBBP6	P4HA1
DCXR	TAGLN2	MTATP8P1	LDHA	IFITM1	TMED2
APOBEC3B	CTSL	HSPH1	NDRG2	NR4A2	PTTG1
S100A11	TSPAN1	S100A14	FBXO32	IER2	CD63
CD81	CD9	JUP	MTCO1P12	RPS27	LGALS1
SNRNP200	UBA1	CLSTN1	ENO1	HIST2H2BE	SLC16A3
PLP2	GRN	MTCO1P40	CP	EIF3B	TPD52
BAZ1B	MRPL3	MT-RNR2	MTCO3P12	PNRC1	GMPPA
WSB2	CRELD2	ITGB1BP1	FOSB	DDIT3	RPN2
APRT	CGA	MTCO2P2	SLC2A1	ERBB3	PYGL
ANXA2	NAPRT	JPT2	GSN	NFKBIZ	IDH2
EZR	S100P	ATF4	IGFBP3	RFC4	UBE2S
RAD21	RAB1B	HSPB1P1	COL9A2	TAF7	ARF5
JPT1	EGFL7	SDC1		F12	CRACR2B
TAGLN2	IGFBP2	KRT6B		CLK1	ACO2
KLK10	SGPL1	PPM1G		HSPB8	PCOLCE
S100A10	BZW2	DNAJC3		MRPS7	GPNMB
LMF2	ARPC4	H3F3C		TRIM13	RUVBL2
QDPR	BAG1	SSRP1		FP671120.5	TPM2
YWHAH	CANX	CLTC			ERG28
HDLBP	ERAL1	TNFRSF12A			CNN3
KRT16	ZDHHC16	DNAJB1			KIAA1324
MGLL	AZGP1	AC026410.1			NEAT1
TSR3	ARPC1B	TMSB4X			LDHA
AZGP1	CAPS	PSMD11			SQLE
ARPC1B	ATRAID	ELF3			S100A13
TACSTD2	PSMD1	SLC5A6			PNRC1
GPX1	SDCBP	NCCRP1			BGN
ARF6	SDC1	HOMER3			MDK
KLK5	S100A13	MYC			SLC2A1
PPA1	SLC44A4	HSP90AB3P			SDCBP
MAL2	RHOC	KRT5			ASAH1
SLC25A39	KRT7	MID1			NPC2
TMSB10	MVP	NDUFAB1			TTC3
KRT7	HACD3	MTX2			POMP
IARS2	MDK	ACTG1			GAPDH
MYL12B	S100A16	MTND2P28			HILPDA
ANXA11	NDUFA11	LYPLA2			SPCS1
S100A16	TMEM109	MTCO1P12			CST3
H2AFJ	KRT81	CCDC47			DUSP1
TRADD	FTH1	MTRNR2L12			NDRG1
SSNA1	NAA38	CCT5			ALDOA
COMMD7	GDPD3	HMGB1			ACTN4
IRAK1	GSN	CLDN4			C1R
CAVIN1	CD59	UBXN1			METTL1
	CTSZ	NONO			NIT2
		GOT2			SLC39A4
		BAG3			FTH1
		VMP1			CALU
		MTND5P11			MAGED1
		ACTB			PGK1
		BCAS4			DHCR7
		TMSB4XP4			NDUFS7
		HSPA8			YIPF2
		MT-ND4			SCD
		MTCO1P2			DDOST
		COTL1			MPV17
		MTRNR2L8			UPF3A
		TACSTD2			SPTSSA
		TOMM70			BHLHE40
		HES4			INSIG1
		MTCO3P12			PCMTD1
					TSPO
					CDH3
					TMX2
					MRPS25
					SDC2
					ASPH
					PFKL
					IFITM1
					TPD52L1
					CFD
					AZGP1
					TRIB1
					IER3IP1
					PLOD2
					SFRP1
					GJA1
