## Supplementary Table 6 for "Dissecting the contributions of tumor heterogeneity on metastasis at single-cell resolution"

### Sheet: Sheet1
	low_overlap	moderate_overlap	high_overlap
0	ROMO1	WDR34	UBA52
1	ZFP36	GTF3A	LAPTM4A
2	DYNLRB1	CLDN7	LAPTM4B
3	COA3	AGPAT2	RPS6
4	MT-CO2	CRIP1	RPS5
5	CD9	HNRNPA2B1	AP2S1
6	TMSB4X	TXN	EXOSC4
7	MRPL24	TPT1	CDKN2A
8	UBE2L6	HSPD1	BGN
9	CHMP2A	H2AFY	MDH2
10	MGP	BSPRY	RPL8
11	GPRC5A	RAB25	IGFBP7
12	SEC62	TSTA3	MYDGF
13	FOS	C1orf43	CD320
14	FTH1P10	CLDN3	C8orf33
15	LAMP2	PAXX	SLC16A1
16	ATP5MD	H2AFZ	SRM
17	TMBIM4	HMGB1	ECHS1
18	B2M	ARPC5L	NDUFA13
19	PHGDH	HSP90AA1	RPN2
20	NDUFA1	ATP6V1G1	PPIB
21	IFI35	GUK1	CITED4
22	S100A11		CYBA
23	C15orf48		SLPI
24	SOD2		RPS2
25	CD59		GPAA1
26	ELF3		COL9A3
27	LGALS3		DPYSL2
28	ZG16B		SPHK1
29	ATP6V0E1		RPS3A
30	SELENOM		TPM2
31	GABRP		PPP1R1B
32	RTN3		RABAC1
33	MPZL1		UBE2S
34	HLA-A		MSLN
35	PLA2G16		AURKAIP1
36	PSMB8		APRT
37	MIEN1		EBPL
38	SLC9A3R1		EIF3H
39	KLHDC7B		MYL12A
40	MALAT1		PLOD1
41	CRYAB		YWHAZ
42	RBBP7		UQCRFS1
43	HAGH		NDRG1
44	UBC		ETHE1
45	PSMB3		NDUFB9
46	STRAP		UQCRC1
47	RARRES3		IFITM3
48	C4orf48		FCGRT
49	MGST1		CCDC88A
50	IL32		CYP27A1
51	FTH1		CEBPD
52	MRFAP1		PKM
53	CCND1		RPL32
54	RPS27L		RPL7
55	MTND1P23		GGH
56	CD47		S100A4
57	NAXE		TUFM
58	LAMTOR1		FBL
59	ZCRB1		DCTPP1
60	SQSTM1		ASPH
61	S100A10		GJA1
62	FDCSP		COPS5
63	SDF2		FZD9
64	MMP7		RPSA
65	BLVRB		MRPL12
66	CISD3		CTHRC1
67	DMKN		SDC2
68	COX6A1		IDH2
69	RAMP1		PYCR1
70	MTATP6P1		TUBA1B
71	OPTN		RACK1
72	TAP1		TPD52
73	DSC2		LY6K
74	HLA-C		PRDX4
75	WFDC2		VIM
76	LAMTOR2		MRPL15
77	ATF3		TMED3
78	DUSP1		SNHG6
79	S100A14		RCN3
80	DSP		EIF3E
81	SUB1		ISYNA1
82	NFKBIA		TMED10
83	NDUFB10		GPX4
84	ATP1B1		APOD
85	HLA-B		TRPS1
86	HLA-E		EEF1D
87	AREG		TIMM13
88	NUPR1		PRPSAP1
89	EFNA5		MUC1
90	CREG1		P4HA1
91	RARRES1		RPS20
92	CAPN1		LDHB
93	OCIAD2		SHARPIN
94	IFI6		FBXO32
95	FST		SLC39A4
96	KRT19		BLVRB
97	CDK6		EIF5A
98			CHCHD7
99			PCOLCE
100			NR4A1
101			BSG
102			NDUFA4L2
103			RPL14
104			CFD
105			STOML2
106			CCDC124
107			FABP7
108			LYPLA1
109			RPS3
110			MAF1
111			AQP3
112			SLC16A3
113			CLU
114			CYC1
115			PRDX2
116			CD81
117			TSPAN4
118			NDUFB7
119			MFAP2
120			ACTG1
121			RPLP1
122			TTYH1
123			RPL37
124			AHSA1
125			MDFI
126			FTL
127			P4HB
128			SELENOW
129			ENO1
130			EMP3
131			HMGA1
132			PGM1
133			ZNF706
134			MTDH
135			PRKDC
136			RPL13
137			TRAM1
138			VPS28
139			NOP53
